# A biphasic trajectory for maize stalk mechanics shaped by genetic, environmental, and biotic factors

**DOI:** 10.1101/2025.03.03.641235

**Authors:** Irene I. Ikiriko, Ashley N. Hostetler, Jonathan W. Reneau, Alyssa K. Betts, Erin E. Sparks

**Affiliations:** Department of Plant and Soil Sciences, University of Delaware, Newark, DE USA; Division of Plant Science and Technology, University of Missouri, Columbia, MO USA; Department of Plant and Soil Sciences, University of Delaware, Georgetown, DE USA; Donald Danforth Plant Science Center, St. Louis, MO USA

**Keywords:** Stalk flexural stiffness, bending modulus, 3-point bend, Pythium root rot

## Abstract

Stalk mechanical properties impact plant stability and interactions with pathogenic microorganisms. The evaluation of stalk mechanics has focused primarily on the end-of-season outcomes and defined differences among inbred and hybrid maize genotypes. However, there is a gap in understanding how these different end-of-season outcomes are achieved. This study measured stalk flexural stiffness in maize inbred genotypes across multiple environments and in maize commercial hybrid genotypes under different disease states. Under all conditions, stalk flexural stiffness followed a biphasic trajectory, characterized by a linear increase phase and a sustained phase. Within a genotype, the environment or disease state altered the rate of increase in the linear phase but did not impact the timing of transition to the sustained phase. Whereas between genotypes, the timing of transition between phases varied. Destructive 3-point bend tests of inbred stalks showed that the trajectory of stalk mechanics is defined by the bending modulus, not the geometry. Together, these results define a biphasic trajectory of maize stalk mechanics that can be modulated by internal and external factors. This work provides a foundation for breeding programs to make informed decisions when selecting for optimized stalk mechanical trajectories, which is necessary for enhancing resilience to environmental stresses.

**HIGHLIGHTS:**

- A common trajectory of stalk mechanics was found across genotypes and conditions.
- Transition between phases of stalk mechanics is inherent to genotype.
- The rate of linear increase phase is modulated within a genotype by environmental or biotic factors.
- Material properties determine the trajectory of stalk mechanics.
