## Supplementary Table for "A biphasic trajectory for maize stalk mechanics shaped by genetic, environmental, and biotic factors"

### Sheet: Table S1
Table S1: Logistic growth curve model metrics for maize inbred lines in 2021, 2023, and 2024
Year	Inbred Genotype	RSE	RSS	AIC
2021	CML258	15.4287	94741.5	3337.43
2023	B73	10.4824	12856.1	909.435
2023	Mo17	6.43196	4840.31	792.214
2023	CML258	15.8618	14340.9	506.864
2024	B73	6.85095	9246.29	1342.31
2024	Mo17	4.05604	3109.33	1087.53
2024	CML258	16.9633	49781.2	1500.97
RSE = Residual standard error
RSS = Residual sum of squares
AIC = Akaike Information Criterion

### Sheet: Table S2
Table S2: Logistic growth curve model metrics for maize commercial hybrid genotypes
Commercial Hybrid Genotype	Disease State	RSE	RSS	AIC
Axis 63H27	Symptomless	3.29774	195.751	114.474
Axis 63H27	Symptomatic	4.79392	413.671	130.187
Channel 210-46	Symptomless	6.88125	1515.25	239.205
Channel 210-46	Symptomatic	6.16261	1215.29	231.484
Axis 60W25	Symptomless	6.6647	2665.09	422.712
Axis 60W25	Symptomatic	5.55512	1851.56	399.767
RSE = Residual standard error
RSS = Residual sum of squares
AIC = Akaike Information Criterion
